# Hybrid crosses reveal a cell-type-specific landscape of mouse regulatory variation

**DOI:** 10.64898/2026.04.02.716195

**Authors:** Ryan Weber, Maria Carilli, Elisabeth Rebboah, Ghassan Filimban, Heidi Yahan Liang, Diane Trout, Margaret Duffield, Parvin Mahdipoor, Erisa Taghizadeh, Negar Fattahi, Negar Mojgani, Romina Mojaverzargar, Nikhila Swarna, Shimako Kawauchi, Brian A. Williams, Grant R. MacGregor, Barbara J. Wold, Lior Pachter, Ingileif B. Hallgrimsdottir, Ali Mortazavi

## Abstract

Understanding the genetic architecture of gene expression is fundamental to evolutionary biology and medicine. As part of the IGVF Consortium, we present a single-nucleus RNA-seq resource of 5.3 million nuclei across eight tissue groups, featuring seven F1 hybrids from C57BL/6J dams crossed with the other Collaborative Cross founder strains for comparison against parental strains. We identify 25,864 genes (91% of those detected) exhibiting non-conserved regulatory behavior in at least one of 92 cell types in one or more crosses. Our results show that while cis-acting variation primarily drives divergence, trans-acting effects are substantially more cell-type specific and sensitive to tissue environment. Notably, bulk tissue analyses frequently mask these signals, particularly in smaller populations such as astrocytes. Furthermore, increasing genetic divergence primarily expands the landscape of cis-acting variation, while trans-acting effects remain stable across genetic distances within species. This atlas establishes a foundational framework for decoding the complex interplay between genetic variation and cell-type-specific regulation across the mammalian body.
