## Supplemental Table 2 for "Hybrid crosses reveal a cell-type-specific landscape of mouse regulatory variation"

	RESOURCE	Raw FASTQs	Uniformly processed h5ad	plate	subpool
0	experiment igvf_003 (Cortex/Hippocampus, Heart), Subpool 67A	IGVFDS4965OCLD	IGVFFI8530OEIY	igvf_003	67A
1	experiment igvf_003 (Cortex/Hippocampus, Heart), Subpool 67B	IGVFDS9706CAUA	IGVFFI8476DDWA	igvf_003	67B
2	experiment igvf_003 (Cortex/Hippocampus, Heart), Subpool 67C	IGVFDS8787HYOO	IGVFFI4829AGNW	igvf_003	67C
3	experiment igvf_003 (Cortex/Hippocampus, Heart), Subpool 67D	IGVFDS6024VDGR	IGVFFI8218QVLQ	igvf_003	67D
4	experiment igvf_003 (Cortex/Hippocampus, Heart), Subpool 67E	IGVFDS7547GPOE	IGVFFI2889LQEC	igvf_003	67E
5	experiment igvf_003 (Cortex/Hippocampus, Heart), Subpool 67F	IGVFDS2690TFKE	IGVFFI5071QDLG	igvf_003	67F
6	experiment igvf_003 (Cortex/Hippocampus, Heart), Subpool 67G	IGVFDS9312DVIC	IGVFFI6946TDOE	igvf_003	67G
7	experiment igvf_003 (Cortex/Hippocampus, Heart), Subpool 67H	IGVFDS1440FXHP	IGVFFI2623BQXZ	igvf_003	67H
8	experiment igvf_003 (Cortex/Hippocampus, Heart), Subpool 67I	IGVFDS7956QADX	IGVFFI3918KYBH	igvf_003	67I
9	experiment igvf_003 (Cortex/Hippocampus, Heart), Subpool 67J	IGVFDS6875UROA	IGVFFI8062QFVZ	igvf_003	67J
10	experiment igvf_003 (Cortex/Hippocampus, Heart), Subpool 67K	IGVFDS9566NPOH	IGVFFI4067XATR	igvf_003	67K
11	experiment igvf_003 (Cortex/Hippocampus, Heart), Subpool 67L	IGVFDS0005ORLJ	IGVFFI9419UAFL	igvf_003	67L
12	experiment igvf_003 (Cortex/Hippocampus, Heart), Subpool 67M	IGVFDS6964GFPC	IGVFFI1379NNQV	igvf_003	67M
13	experiment igvf_003 (Cortex/Hippocampus, Heart), Subpool 67N	IGVFDS5906VZBV	IGVFFI2632RSPY	igvf_003	67N
14	experiment igvf_003 (Cortex/Hippocampus, Heart), Subpool 67O	IGVFDS2058QARC	IGVFFI6679EQEX	igvf_003	67O
15	experiment igvf_004 (Heart, Liver), Subpool 67A	IGVFDS9888LNVB	IGVFFI9530DGLN	igvf_004	67A
16	experiment igvf_004 (Heart, Liver), Subpool 67B	IGVFDS2440HTGY	IGVFFI2710CSFE	igvf_004	67B
17	experiment igvf_004 (Heart, Liver), Subpool 67C	IGVFDS2225MFRS	IGVFFI7369GAML	igvf_004	67C
18	experiment igvf_004 (Heart, Liver), Subpool 67D	IGVFDS6578AQFG	IGVFFI8679JVTY	igvf_004	67D
19	experiment igvf_004 (Heart, Liver), Subpool 67E	IGVFDS5447HBUF	IGVFFI6787ZGDW	igvf_004	67E
20	experiment igvf_004 (Heart, Liver), Subpool 67F	IGVFDS2344ZIPD	IGVFFI6130XXVC	igvf_004	67F
21	experiment igvf_004 (Heart, Liver), Subpool 67G	IGVFDS6418RIAE	IGVFFI0624MQNC	igvf_004	67G
22	experiment igvf_004 (Heart, Liver), Subpool 67H	IGVFDS7361KZSL	IGVFFI3779FJDB	igvf_004	67H
23	experiment igvf_004 (Heart, Liver), Subpool 67I	IGVFDS7702GNGM	IGVFFI7136QVWL	igvf_004	67I
24	experiment igvf_004 (Heart, Liver), Subpool 67J	IGVFDS0193IKYP	IGVFFI1559IIZN	igvf_004	67J
25	experiment igvf_004 (Heart, Liver), Subpool 67K	IGVFDS5975CQWW	IGVFFI4968YIFQ	igvf_004	67K
26	experiment igvf_004 (Heart, Liver), Subpool 67L	IGVFDS0730EKEW	IGVFFI1777IWNO	igvf_004	67L
27	experiment igvf_004 (Heart, Liver), Subpool 67M	IGVFDS4314DDJA	IGVFFI1634DOHO	igvf_004	67M
28	experiment igvf_004 (Heart, Liver), Subpool 67N	IGVFDS7814BDIB	IGVFFI5528JOFW	igvf_004	67N
29	experiment igvf_004 (Heart, Liver), Subpool 67O	IGVFDS0875ANWX	IGVFFI2895KNKO	igvf_004	67O
30	experiment igvf_005 (Liver, Diencephalon/Pituitary gland), Subpool 67A	IGVFDS0681MGJA	IGVFFI4535ZBYB	igvf_005	67A
31	experiment igvf_005 (Liver, Diencephalon/Pituitary gland), Subpool 67B	IGVFDS4723VQYS	IGVFFI2523VJGR	igvf_005	67B
32	experiment igvf_005 (Liver, Diencephalon/Pituitary gland), Subpool 67C	IGVFDS0650LFIN	IGVFFI8598COLG	igvf_005	67C
33	experiment igvf_005 (Liver, Diencephalon/Pituitary gland), Subpool 67D	IGVFDS6825AWHP	IGVFFI7562UGIT	igvf_005	67D
34	experiment igvf_005 (Liver, Diencephalon/Pituitary gland), Subpool 67E	IGVFDS1046EOFR	IGVFFI0917VJOH	igvf_005	67E
35	experiment igvf_005 (Liver, Diencephalon/Pituitary gland), Subpool 67F	IGVFDS0405OVKV	IGVFFI4215CZYE	igvf_005	67F
36	experiment igvf_005 (Liver, Diencephalon/Pituitary gland), Subpool 67G	IGVFDS0783WGAL	IGVFFI8180IACU	igvf_005	67G
37	experiment igvf_005 (Liver, Diencephalon/Pituitary gland), Subpool 67H	IGVFDS4015XFCR	IGVFFI8781DVNJ	igvf_005	67H
38	experiment igvf_005 (Liver, Diencephalon/Pituitary gland), Subpool 67I	IGVFDS3799GMAV	IGVFFI3060WVHC	igvf_005	67I
39	experiment igvf_005 (Liver, Diencephalon/Pituitary gland), Subpool 67J	IGVFDS2538CIPJ	IGVFFI3668KKGR	igvf_005	67J
40	experiment igvf_005 (Liver, Diencephalon/Pituitary gland), Subpool 67K	IGVFDS0877DBYT	IGVFFI2262ICLB	igvf_005	67K
41	experiment igvf_005 (Liver, Diencephalon/Pituitary gland), Subpool 67L	IGVFDS6835GFNB	IGVFFI3628RMBB	igvf_005	67L
42	experiment igvf_005 (Liver, Diencephalon/Pituitary gland), Subpool 67M	IGVFDS9017UCPQ	IGVFFI7866PQAZ	igvf_005	67M
43	experiment igvf_005 (Liver, Diencephalon/Pituitary gland), Subpool 67N	IGVFDS1144SYSV	IGVFFI1834JIYB	igvf_005	67N
44	experiment igvf_005 (Liver, Diencephalon/Pituitary gland), Subpool 67O	IGVFDS8161SJZG	IGVFFI1949EYZN	igvf_005	67O
45	experiment igvf_007 (Diencephalon/Pituitary gland, Gonads), Subpool 67A	IGVFDS7533FCII	IGVFFI4191CWFI	igvf_007	67A
46	experiment igvf_007 (Diencephalon/Pituitary gland, Gonads), Subpool 67B	IGVFDS1044PZYO	IGVFFI8030IOCY	igvf_007	67B
47	experiment igvf_007 (Diencephalon/Pituitary gland, Gonads), Subpool 67C	IGVFDS2599SXCL	IGVFFI7862RZXM	igvf_007	67C
48	experiment igvf_007 (Diencephalon/Pituitary gland, Gonads), Subpool 67D	IGVFDS3698WBTT	IGVFFI7218DFGQ	igvf_007	67D
49	experiment igvf_007 (Diencephalon/Pituitary gland, Gonads), Subpool 67E	IGVFDS8596SFBH	IGVFFI3665OTKM	igvf_007	67E
50	experiment igvf_007 (Diencephalon/Pituitary gland, Gonads), Subpool 67F	IGVFDS5449NHFC	IGVFFI4718GISR	igvf_007	67F
51	experiment igvf_007 (Diencephalon/Pituitary gland, Gonads), Subpool 67G	IGVFDS6939JOLI	IGVFFI4984IGHQ	igvf_007	67G
52	experiment igvf_007 (Diencephalon/Pituitary gland, Gonads), Subpool 67H	IGVFDS3980EKXU	IGVFFI5634LCJY	igvf_007	67H
53	experiment igvf_007 (Diencephalon/Pituitary gland, Gonads), Subpool 67I	IGVFDS2542HOJK	IGVFFI9301CNZA	igvf_007	67I
54	experiment igvf_007 (Diencephalon/Pituitary gland, Gonads), Subpool 67J	IGVFDS4267KGON	IGVFFI0390JOGF	igvf_007	67J
55	experiment igvf_007 (Diencephalon/Pituitary gland, Gonads), Subpool 67K	IGVFDS3112LPSJ	IGVFFI2653KZGI	igvf_007	67K
56	experiment igvf_007 (Diencephalon/Pituitary gland, Gonads), Subpool 67L	IGVFDS8310XEDQ	IGVFFI6767BDBD	igvf_007	67L
57	experiment igvf_007 (Diencephalon/Pituitary gland, Gonads), Subpool 67M	IGVFDS5516XBYP	IGVFFI5300KADF	igvf_007	67M
58	experiment igvf_007 (Diencephalon/Pituitary gland, Gonads), Subpool 67N	IGVFDS0635TEDS	IGVFFI1367VKTB	igvf_007	67N
59	experiment igvf_007 (Diencephalon/Pituitary gland, Gonads), Subpool 67O	IGVFDS4482RXDU	IGVFFI1883SYIA	igvf_007	67O
60	experiment igvf_008 (Gonads, Adrenal gland), Subpool 67A	IGVFDS0582VJBG	IGVFFI5008GOUM	igvf_008	67A
61	experiment igvf_008 (Gonads, Adrenal gland), Subpool 67B	IGVFDS6826OTBD	IGVFFI1226MDSF	igvf_008	67B
62	experiment igvf_008 (Gonads, Adrenal gland), Subpool 67C	IGVFDS4248UFKQ	IGVFFI0212ZSWF	igvf_008	67C
63	experiment igvf_008 (Gonads, Adrenal gland), Subpool 67D	IGVFDS8809QSOP	IGVFFI4419IQPS	igvf_008	67D
64	experiment igvf_008 (Gonads, Adrenal gland), Subpool 67E	IGVFDS4747BMDE	IGVFFI0304YURP	igvf_008	67E
65	experiment igvf_008 (Gonads, Adrenal gland), Subpool 67F	IGVFDS3977GHOA	IGVFFI3908NTZV	igvf_008	67F
66	experiment igvf_008 (Gonads, Adrenal gland), Subpool 67G	IGVFDS1511UWOY	IGVFFI4628ZSHT	igvf_008	67G
67	experiment igvf_008 (Gonads, Adrenal gland), Subpool 67H	IGVFDS6424OFQK	IGVFFI3733OHIQ	igvf_008	67H
68	experiment igvf_008 (Gonads, Adrenal gland), Subpool 67I	IGVFDS6810FMTN	IGVFFI2602LVFO	igvf_008	67I
69	experiment igvf_008B (Gonads, Adrenal gland), Subpool 67A	IGVFDS1771HEWD	IGVFFI3252CMVA	igvf_008B	67A
70	experiment igvf_008B (Gonads, Adrenal gland), Subpool 67B	IGVFDS4560LMBT	IGVFFI3982SORO	igvf_008B	67B
71	experiment igvf_008B (Gonads, Adrenal gland), Subpool 67C	IGVFDS8576ZOGO	IGVFFI0701ZFIG	igvf_008B	67C
72	experiment igvf_008B (Gonads, Adrenal gland), Subpool 67D	IGVFDS7926JPWQ	IGVFFI8842ZXHD	igvf_008B	67D
73	experiment igvf_008B (Gonads, Adrenal gland), Subpool 67E	IGVFDS1552RFWJ	IGVFFI8831RVCX	igvf_008B	67E
74	experiment igvf_008B (Gonads, Adrenal gland), Subpool 67F	IGVFDS3094RLKY	IGVFFI1264CQCK	igvf_008B	67F
75	experiment igvf_008B (Gonads, Adrenal gland), Subpool 67G	IGVFDS1725LJAN	IGVFFI6120KTIU	igvf_008B	67G
76	experiment igvf_008B (Gonads, Adrenal gland), Subpool 67H	IGVFDS5358BMMQ	IGVFFI3252VAPS	igvf_008B	67H
77	experiment igvf_008B (Gonads, Adrenal gland), Subpool 67I	IGVFDS4228ZELA	IGVFFI4628DWFE	igvf_008B	67I
78	experiment igvf_008B (Gonads, Adrenal gland), Subpool 67J	IGVFDS0287TFYK	IGVFFI7235IBUR	igvf_008B	67J
79	experiment igvf_009 (Adrenal gland, Kidney), Subpool 67A	IGVFDS1813UKUP	IGVFFI8526AEJY	igvf_009	67A
80	experiment igvf_009 (Adrenal gland, Kidney), Subpool 67B	IGVFDS8285ZBBZ	IGVFFI4476ZSGB	igvf_009	67B
81	experiment igvf_009 (Adrenal gland, Kidney), Subpool 67C	IGVFDS8517BJPP	IGVFFI8119WCFU	igvf_009	67C
82	experiment igvf_009 (Adrenal gland, Kidney), Subpool 67D	IGVFDS5934LTVM	IGVFFI3627TEAA	igvf_009	67D
83	experiment igvf_009 (Adrenal gland, Kidney), Subpool 67E	IGVFDS4993AQUF	IGVFFI8824RUKN	igvf_009	67E
84	experiment igvf_009 (Adrenal gland, Kidney), Subpool 67F	IGVFDS7019WXPW	IGVFFI4063RXFB	igvf_009	67F
85	experiment igvf_009 (Adrenal gland, Kidney), Subpool 67G	IGVFDS2794LUBH	IGVFFI1027VXGG	igvf_009	67G
86	experiment igvf_009 (Adrenal gland, Kidney), Subpool 67H	IGVFDS6986CTKT	IGVFFI9701SOBG	igvf_009	67H
87	experiment igvf_009 (Adrenal gland, Kidney), Subpool 67I	IGVFDS1684WYLJ	IGVFFI3105LGLN	igvf_009	67I
88	experiment igvf_009 (Adrenal gland, Kidney), Subpool 67J	IGVFDS4176ROKL	IGVFFI5425VQRJ	igvf_009	67J
89	experiment igvf_009 (Adrenal gland, Kidney), Subpool 67K	IGVFDS4540ZJSV	IGVFFI6854BICM	igvf_009	67K
90	experiment igvf_009 (Adrenal gland, Kidney), Subpool 67L	IGVFDS1851VUFY	IGVFFI6074DZFO	igvf_009	67L
91	experiment igvf_009 (Adrenal gland, Kidney), Subpool 67M	IGVFDS3643MTVJ	IGVFFI3193LDZX	igvf_009	67M
92	experiment igvf_009 (Adrenal gland, Kidney), Subpool 67N	IGVFDS7908VMTV	IGVFFI1112LTIZ	igvf_009	67N
93	experiment igvf_009 (Adrenal gland, Kidney), Subpool 67O	IGVFDS9567UTEC	IGVFFI6317YMLX	igvf_009	67O
94	experiment igvf_010 (Kidney, Gastrocnemius), Subpool 67A	IGVFDS4866EOBI	IGVFFI4182BOGT	igvf_010	67A
95	experiment igvf_010 (Kidney, Gastrocnemius), Subpool 67B	IGVFDS8657TVHG	IGVFFI3994IZSE	igvf_010	67B
96	experiment igvf_010 (Kidney, Gastrocnemius), Subpool 67C	IGVFDS6137XZMZ	IGVFFI7510CPUO	igvf_010	67C
97	experiment igvf_010 (Kidney, Gastrocnemius), Subpool 67D	IGVFDS8876RYUV	IGVFFI1906HSGC	igvf_010	67D
98	experiment igvf_010 (Kidney, Gastrocnemius), Subpool 67E	IGVFDS2004SFUP	IGVFFI7646LSNC	igvf_010	67E
99	experiment igvf_010 (Kidney, Gastrocnemius), Subpool 67F	IGVFDS2176CGLV	IGVFFI5368BZBK	igvf_010	67F
100	experiment igvf_010 (Kidney, Gastrocnemius), Subpool 67G	IGVFDS8951NZZP	IGVFFI6336GOZT	igvf_010	67G
101	experiment igvf_010 (Kidney, Gastrocnemius), Subpool 67H	IGVFDS5589QOQD	IGVFFI7834KMGW	igvf_010	67H
102	experiment igvf_010 (Kidney, Gastrocnemius), Subpool 67I	IGVFDS5380BIVB	IGVFFI5589GEMS	igvf_010	67I
103	experiment igvf_010 (Kidney, Gastrocnemius), Subpool 67J	IGVFDS6356BAJX	IGVFFI5368WNZH	igvf_010	67J
104	experiment igvf_010 (Kidney, Gastrocnemius), Subpool 67K	IGVFDS2665DDUU	IGVFFI1709UNAX	igvf_010	67K
105	experiment igvf_010 (Kidney, Gastrocnemius), Subpool 67L	IGVFDS0378JGOP	IGVFFI9623JHTU	igvf_010	67L
106	experiment igvf_010 (Kidney, Gastrocnemius), Subpool 67M	IGVFDS9787SUBA	IGVFFI6553NPIZ	igvf_010	67M
107	experiment igvf_010 (Kidney, Gastrocnemius), Subpool 67N	IGVFDS2689YHSU	IGVFFI2540DDEN	igvf_010	67N
108	experiment igvf_010 (Kidney, Gastrocnemius), Subpool 67O	IGVFDS5969XSBI	IGVFFI2048TQUB	igvf_010	67O
109	experiment igvf_011 (Gastrocnemius, Cortex/Hippocampus), Subpool 67A	IGVFDS0268QDMA	IGVFFI2511OLEF	igvf_011	67A
110	experiment igvf_011 (Gastrocnemius, Cortex/Hippocampus), Subpool 67B	IGVFDS9490BYGZ	IGVFFI9159UZHO	igvf_011	67B
111	experiment igvf_011 (Gastrocnemius, Cortex/Hippocampus), Subpool 67C	IGVFDS5202ZKVR	IGVFFI8624TWRW	igvf_011	67C
112	experiment igvf_011 (Gastrocnemius, Cortex/Hippocampus), Subpool 67D	IGVFDS1147YWRU	IGVFFI9699YQAE	igvf_011	67D
113	experiment igvf_011 (Gastrocnemius, Cortex/Hippocampus), Subpool 67E	IGVFDS9726WUJT	IGVFFI2976CFCZ	igvf_011	67E
114	experiment igvf_011 (Gastrocnemius, Cortex/Hippocampus), Subpool 67F	IGVFDS8210SMYP	IGVFFI5133LPJQ	igvf_011	67F
115	experiment igvf_011 (Gastrocnemius, Cortex/Hippocampus), Subpool 67G	IGVFDS5391ZQHQ	IGVFFI5731KGFA	igvf_011	67G
116	experiment igvf_011 (Gastrocnemius, Cortex/Hippocampus), Subpool 67H	IGVFDS4191KCRM	IGVFFI2318LMJO	igvf_011	67H
117	experiment igvf_011 (Gastrocnemius, Cortex/Hippocampus), Subpool 67I	IGVFDS7741MBJG	IGVFFI0503LYIW	igvf_011	67I
118	experiment igvf_011 (Gastrocnemius, Cortex/Hippocampus), Subpool 67J	IGVFDS5331YSAT	IGVFFI5569WQDR	igvf_011	67J
119	experiment igvf_011 (Gastrocnemius, Cortex/Hippocampus), Subpool 67K	IGVFDS7260DMKG	IGVFFI0366APEU	igvf_011	67K
120	experiment igvf_011 (Gastrocnemius, Cortex/Hippocampus), Subpool 67L	IGVFDS2892HFWJ	IGVFFI5030LYIM	igvf_011	67L
121	experiment igvf_011 (Gastrocnemius, Cortex/Hippocampus), Subpool 67M	IGVFDS5556SDQP	IGVFFI6510DKCM	igvf_011	67M
122	experiment igvf_011 (Gastrocnemius, Cortex/Hippocampus), Subpool 67N	IGVFDS7639CUCY	IGVFFI0488AIEU	igvf_011	67N
123	experiment igvf_011 (Gastrocnemius, Cortex/Hippocampus), Subpool 67O	IGVFDS1344OXWB	IGVFFI2065OJIW	igvf_011	67O
124	experiment igvf_012 (makeup), Subpool 13A	IGVFDS6102WMDF	IGVFFI6701NOOZ	igvf_012	13A
125	experiment igvf_012 (makeup), Subpool 13B	IGVFDS5512NECU	IGVFFI7862QPLV	igvf_012	13B
126	experiment igvf_012 (makeup), Subpool 13C	IGVFDS7630FUMT	IGVFFI7709BVLA	igvf_012	13C
127	experiment igvf_012 (makeup), Subpool 13D	IGVFDS3302FHKC	IGVFFI1661UXZO	igvf_012	13D
128	experiment igvf_012 (makeup), Subpool 13E	IGVFDS9962UVBO	IGVFFI2712EDTJ	igvf_012	13E
129	experiment igvf_012 (makeup), Subpool 13F	IGVFDS6345NYTC	IGVFFI1014AXHN	igvf_012	13F
130	experiment igvf_012 (makeup), Subpool 13G	IGVFDS5939OGHF	IGVFFI5951LDUV	igvf_012	13G
131	experiment igvf_012 (makeup), Subpool 13H	IGVFDS1381GERK	IGVFFI1186PIQO	igvf_012	13H
132	experiment igvf_016 (Cortex/Hippocampus), Subpool 67A	IGVFDS2013EJJF	IGVFFI2252OFPL	igvf_016	67A
133	experiment igvf_016 (Cortex/Hippocampus), Subpool 67B	IGVFDS3773WBYF	IGVFFI7455PJDA	igvf_016	67B
134	experiment igvf_016 (Cortex/Hippocampus), Subpool 67C	IGVFDS4748FKTG	IGVFFI1414YWNS	igvf_016	67C
135	experiment igvf_016 (Cortex/Hippocampus), Subpool 67D	IGVFDS5508MKSB	IGVFFI9308VSZZ	igvf_016	67D
136	experiment igvf_016 (Cortex/Hippocampus), Subpool 67E	IGVFDS5248FZWM	IGVFFI3740CITC	igvf_016	67E
137	experiment igvf_016 (Cortex/Hippocampus), Subpool 67F	IGVFDS5060SOQF	IGVFFI1647FDML	igvf_016	67F
138	experiment igvf_016 (Cortex/Hippocampus), Subpool 67G	IGVFDS9299ECTO	IGVFFI6735AFXJ	igvf_016	67G
139	experiment igvf_016 (Cortex/Hippocampus), Subpool 67H	IGVFDS4750JQMB	IGVFFI1960QMQU	igvf_016	67H
140	experiment igvf_016 (Cortex/Hippocampus), Subpool 67I	IGVFDS1619JIAZ	IGVFFI5618DKGE	igvf_016	67I
141	experiment igvf_016 (Cortex/Hippocampus), Subpool 67J	IGVFDS4871AZEE	IGVFFI0935BVRW	igvf_016	67J
142	experiment igvf_016 (Cortex/Hippocampus), Subpool 67K	IGVFDS6678WBPY	IGVFFI0613ZSIU	igvf_016	67K
143	experiment igvf_016 (Cortex/Hippocampus), Subpool 67L	IGVFDS1256HYOG	IGVFFI7618ILHN	igvf_016	67L
144	experiment igvf_016 (Cortex/Hippocampus), Subpool 67M	IGVFDS7377BQCK	IGVFFI9570INEN	igvf_016	67M
145	experiment igvf_016 (Cortex/Hippocampus), Subpool 67N	IGVFDS5083IKFA	IGVFFI5756FCCZ	igvf_016	67N
146	experiment igvf_016 (Cortex/Hippocampus), Subpool 67O	IGVFDS4455OJUD	IGVFFI5330WOSI	igvf_016	67O
147	experiment igvf_017 (Heart), Subpool 28O	IGVFDS7803QDNU	IGVFFI7941FRSD	igvf_017	28O
148	experiment igvf_017 (Heart), Subpool 44A	IGVFDS3522HGSO	IGVFFI9437GQRP	igvf_017	44A
149	experiment igvf_017 (Heart), Subpool 44B	IGVFDS6307KLUT	IGVFFI5479IQKS	igvf_017	44B
150	experiment igvf_017 (Heart), Subpool 44C	IGVFDS4750WTUO	IGVFFI6782VAEU	igvf_017	44C
151	experiment igvf_017 (Heart), Subpool 44D	IGVFDS1259PJDI	IGVFFI0626WIOW	igvf_017	44D
152	experiment igvf_017 (Heart), Subpool 44E	IGVFDS7414NIIE	IGVFFI3398UFER	igvf_017	44E
153	experiment igvf_017 (Heart), Subpool 44F	IGVFDS3824HSJL	IGVFFI2985ZEKE	igvf_017	44F
154	experiment igvf_017 (Heart), Subpool 44G	IGVFDS5928VFUA	IGVFFI4663ZLJV	igvf_017	44G
155	experiment igvf_017 (Heart), Subpool 44H	IGVFDS3853LMYB	IGVFFI7970ALVZ	igvf_017	44H
156	experiment igvf_017 (Heart), Subpool 44I	IGVFDS9037EWLC	IGVFFI9874BADQ	igvf_017	44I
157	experiment igvf_017 (Heart), Subpool 44J	IGVFDS1691PTVJ	IGVFFI4720HNBU	igvf_017	44J
158	experiment igvf_017 (Heart), Subpool 44K	IGVFDS4903BJTB	IGVFFI5927EUXG	igvf_017	44K
159	experiment igvf_017 (Heart), Subpool 44L	IGVFDS1217YUTU	IGVFFI7040VFFF	igvf_017	44L
160	experiment igvf_017 (Heart), Subpool 44M	IGVFDS2149HIIR	IGVFFI3730TFLL	igvf_017	44M
161	experiment igvf_017 (Heart), Subpool 44N	IGVFDS6696DBUQ	IGVFFI4079WDDS	igvf_017	44N
162	experiment igvf_018 (Liver), Subpool 67A	IGVFDS9237YADU	IGVFFI6617DMAJ	igvf_018	67A
163	experiment igvf_018 (Liver), Subpool 67B	IGVFDS1610FILF	IGVFFI4562LYWD	igvf_018	67B
164	experiment igvf_018 (Liver), Subpool 67C	IGVFDS7715LIYV	IGVFFI8049PHEO	igvf_018	67C
165	experiment igvf_018 (Liver), Subpool 67D	IGVFDS2050YLLS	IGVFFI0967BEOJ	igvf_018	67D
166	experiment igvf_018 (Liver), Subpool 67E	IGVFDS3441ARIK	IGVFFI5768PKPR	igvf_018	67E
167	experiment igvf_018 (Liver), Subpool 67F	IGVFDS7429JFQO	IGVFFI9283CZMU	igvf_018	67F
168	experiment igvf_018 (Liver), Subpool 67G	IGVFDS9127KFPS	IGVFFI9312KJKI	igvf_018	67G
169	experiment igvf_018 (Liver), Subpool 67H	IGVFDS3329WTDB	IGVFFI2750QLWI	igvf_018	67H
170	experiment igvf_018 (Liver), Subpool 67I	IGVFDS7341ANFG	IGVFFI2589WPJL	igvf_018	67I
171	experiment igvf_018 (Liver), Subpool 67J	IGVFDS2759VXXI	IGVFFI6698GIDP	igvf_018	67J
172	experiment igvf_018 (Liver), Subpool 67K	IGVFDS9104YDGN	IGVFFI2433DKCS	igvf_018	67K
173	experiment igvf_018 (Liver), Subpool 67L	IGVFDS7603YZAH	IGVFFI1016VZYK	igvf_018	67L
174	experiment igvf_018 (Liver), Subpool 67M	IGVFDS9274YNXM	IGVFFI0664FGTH	igvf_018	67M
175	experiment igvf_018 (Liver), Subpool 67N	IGVFDS7245AVOQ	IGVFFI1674MZCY	igvf_018	67N
176	experiment igvf_018 (Liver), Subpool 67O	IGVFDS7946ZZQM	IGVFFI6112BEHK	igvf_018	67O
177	experiment igvf_019 (Gastrocnemius), Subpool 67A	IGVFDS7069LMNK	IGVFFI2904DXLI	igvf_019	67A
178	experiment igvf_019 (Gastrocnemius), Subpool 67B	IGVFDS6074ATHK	IGVFFI9218MTNP	igvf_019	67B
179	experiment igvf_019 (Gastrocnemius), Subpool 67C	IGVFDS9262AGAM	IGVFFI6122YKHO	igvf_019	67C
180	experiment igvf_019 (Gastrocnemius), Subpool 67D	IGVFDS0233ACTQ	IGVFFI4252LXRU	igvf_019	67D
181	experiment igvf_019 (Gastrocnemius), Subpool 67E	IGVFDS4152ZCGO	IGVFFI7959OBVN	igvf_019	67E
182	experiment igvf_019 (Gastrocnemius), Subpool 67F	IGVFDS7591YSJJ	IGVFFI9310REXS	igvf_019	67F
183	experiment igvf_019 (Gastrocnemius), Subpool 67G	IGVFDS5670FXLI	IGVFFI4495KSJC	igvf_019	67G
184	experiment igvf_019 (Gastrocnemius), Subpool 67H	IGVFDS9127QFKJ	IGVFFI8720WOCH	igvf_019	67H
185	experiment igvf_019 (Gastrocnemius), Subpool 67I	IGVFDS8370IKOP	IGVFFI9214JRRO	igvf_019	67I
186	experiment igvf_019 (Gastrocnemius), Subpool 67J	IGVFDS5048MXBT	IGVFFI5351DHXR	igvf_019	67J
187	experiment igvf_019 (Gastrocnemius), Subpool 67K	IGVFDS8743JWNN	IGVFFI4071UOKR	igvf_019	67K
188	experiment igvf_019 (Gastrocnemius), Subpool 67L	IGVFDS5666SBHJ	IGVFFI3029IWPD	igvf_019	67L
189	experiment igvf_019 (Gastrocnemius), Subpool 67M	IGVFDS0252AMTC	IGVFFI1893GKOV	igvf_019	67M
190	experiment igvf_019 (Gastrocnemius), Subpool 67N	IGVFDS6741MRJZ	IGVFFI2244UPJR	igvf_019	67N
191	experiment igvf_019 (Gastrocnemius), Subpool 67O	IGVFDS5154WDTB	IGVFFI9316VDBD	igvf_019	67O
192	experiment igvf_020 (Adrenal gland), Subpool 67A	IGVFDS8468SBJO	IGVFFI4442BAFE	igvf_020	67A
193	experiment igvf_020 (Adrenal gland), Subpool 67B	IGVFDS8355CNFL	IGVFFI1490OGDY	igvf_020	67B
194	experiment igvf_020 (Adrenal gland), Subpool 67C	IGVFDS8876VREK	IGVFFI4427CXCY	igvf_020	67C
195	experiment igvf_020 (Adrenal gland), Subpool 67D	IGVFDS9854NDEC	IGVFFI7478TTZZ	igvf_020	67D
196	experiment igvf_020 (Adrenal gland), Subpool 67E	IGVFDS5884HLUD	IGVFFI6887XEPR	igvf_020	67E
197	experiment igvf_020 (Adrenal gland), Subpool 67F	IGVFDS7131ORBV	IGVFFI9596EWHQ	igvf_020	67F
198	experiment igvf_020 (Adrenal gland), Subpool 67G	IGVFDS3954CPHQ	IGVFFI8329SVJN	igvf_020	67G
199	experiment igvf_020 (Adrenal gland), Subpool 67H	IGVFDS4710BXCX	IGVFFI2913JJHR	igvf_020	67H
200	experiment igvf_020 (Adrenal gland), Subpool 67I	IGVFDS3769NPFS	IGVFFI5442LCWC	igvf_020	67I
201	experiment igvf_020 (Adrenal gland), Subpool 67J	IGVFDS6177ZMUI	IGVFFI2688ZAFD	igvf_020	67J
202	experiment igvf_020 (Adrenal gland), Subpool 67K	IGVFDS1653FCYT	IGVFFI3402NSNN	igvf_020	67K
203	experiment igvf_020 (Adrenal gland), Subpool 67L	IGVFDS1488TNBT	IGVFFI4719OMKT	igvf_020	67L
204	experiment igvf_020 (Adrenal gland), Subpool 67M	IGVFDS0281EQNL	IGVFFI0190IRLB	igvf_020	67M
205	experiment igvf_020 (Adrenal gland), Subpool 67N	IGVFDS8285NLDN	IGVFFI2011DJII	igvf_020	67N
206	experiment igvf_020 (Adrenal gland), Subpool 67O	IGVFDS3360MMYI	IGVFFI1474KVVZ	igvf_020	67O
207	experiment igvf_021 (Diencephalon/Pituitary gland), Subpool 67A	IGVFDS3335XDEJ	IGVFFI4337RIFJ	igvf_021	67A
208	experiment igvf_021 (Diencephalon/Pituitary gland), Subpool 67B	IGVFDS5945KNGS	IGVFFI8329BOHM	igvf_021	67B
209	experiment igvf_021 (Diencephalon/Pituitary gland), Subpool 67C	IGVFDS2160DUPW	IGVFFI7631SKVT	igvf_021	67C
210	experiment igvf_021 (Diencephalon/Pituitary gland), Subpool 67D	IGVFDS7941CCTU	IGVFFI0646HFKE	igvf_021	67D
211	experiment igvf_021 (Diencephalon/Pituitary gland), Subpool 67E	IGVFDS7194VFZH	IGVFFI3829JIPA	igvf_021	67E
212	experiment igvf_021 (Diencephalon/Pituitary gland), Subpool 67F	IGVFDS2324XWZC	IGVFFI0173HZNX	igvf_021	67F
213	experiment igvf_021 (Diencephalon/Pituitary gland), Subpool 67G	IGVFDS3062SSNR	IGVFFI3993RKDZ	igvf_021	67G
214	experiment igvf_021 (Diencephalon/Pituitary gland), Subpool 67H	IGVFDS7609UAIN	IGVFFI5806URBH	igvf_021	67H
215	experiment igvf_021 (Diencephalon/Pituitary gland), Subpool 67I	IGVFDS0949PGIZ	IGVFFI5192VXFJ	igvf_021	67I
216	experiment igvf_021 (Diencephalon/Pituitary gland), Subpool 67J	IGVFDS9273IYEC	IGVFFI1578ZFTQ	igvf_021	67J
217	experiment igvf_021 (Diencephalon/Pituitary gland), Subpool 67K	IGVFDS8236SOPB	IGVFFI8425JBMG	igvf_021	67K
218	experiment igvf_021 (Diencephalon/Pituitary gland), Subpool 67L	IGVFDS4508BRUT	IGVFFI5573XADL	igvf_021	67L
219	experiment igvf_021 (Diencephalon/Pituitary gland), Subpool 67M	IGVFDS3033TLDI	IGVFFI2362GTWB	igvf_021	67M
220	experiment igvf_021 (Diencephalon/Pituitary gland), Subpool 67N	IGVFDS3627DNBN	IGVFFI7398BWWF	igvf_021	67N
221	experiment igvf_021 (Diencephalon/Pituitary gland), Subpool 67O	IGVFDS1343ONXH	IGVFFI6412ITPO	igvf_021	67O
222	experiment igvf_022 (Kidney), Subpool 67A	IGVFDS6953WYFH	IGVFFI1258WDBT	igvf_022	67A
223	experiment igvf_022 (Kidney), Subpool 67B	IGVFDS0029NLXQ	IGVFFI2086IAXD	igvf_022	67B
224	experiment igvf_022 (Kidney), Subpool 67C	IGVFDS8991PGUZ	IGVFFI6700QFKT	igvf_022	67C
225	experiment igvf_022 (Kidney), Subpool 67D	IGVFDS4486ZXMQ	IGVFFI3521GUVC	igvf_022	67D
226	experiment igvf_022 (Kidney), Subpool 67E	IGVFDS8053MXAX	IGVFFI5330ZLBD	igvf_022	67E
227	experiment igvf_022 (Kidney), Subpool 67F	IGVFDS4728USDP	IGVFFI9063BSTI	igvf_022	67F
228	experiment igvf_022 (Kidney), Subpool 67G	IGVFDS5312TPOO	IGVFFI0718HIHU	igvf_022	67G
229	experiment igvf_022 (Kidney), Subpool 67H	IGVFDS6032GHBV	IGVFFI3048CTZK	igvf_022	67H
230	experiment igvf_022 (Kidney), Subpool 67I	IGVFDS2137KTWT	IGVFFI0966WPRF	igvf_022	67I
231	experiment igvf_022 (Kidney), Subpool 67J	IGVFDS2344MNLQ	IGVFFI7681FDOC	igvf_022	67J
232	experiment igvf_022 (Kidney), Subpool 67K	IGVFDS2248OMLL	IGVFFI9093JGAF	igvf_022	67K
233	experiment igvf_022 (Kidney), Subpool 67L	IGVFDS7599MRSE	IGVFFI1030RXGH	igvf_022	67L
234	experiment igvf_022 (Kidney), Subpool 67M	IGVFDS1361AQNK	IGVFFI2474JHKH	igvf_022	67M
235	experiment igvf_022 (Kidney), Subpool 67N	IGVFDS9053EVYT	IGVFFI4487IVWO	igvf_022	67N
236	experiment igvf_022 (Kidney), Subpool 67O	IGVFDS6520WEMB	IGVFFI9368ZBJL	igvf_022	67O
237	experiment igvf_023 (Gonads), Subpool 67A	IGVFDS4762RRYV	IGVFFI2395LHZS	igvf_023	67A
238	experiment igvf_023 (Gonads), Subpool 67B	IGVFDS7741XHLW	IGVFFI6015FEMI	igvf_023	67B
239	experiment igvf_023 (Gonads), Subpool 67C	IGVFDS9250WHDS	IGVFFI2742HVEK	igvf_023	67C
240	experiment igvf_023 (Gonads), Subpool 67D	IGVFDS3410UZAU	IGVFFI4884MSCI	igvf_023	67D
241	experiment igvf_023 (Gonads), Subpool 67E	IGVFDS4441MRAI	IGVFFI0892XHSC	igvf_023	67E
242	experiment igvf_023 (Gonads), Subpool 67F	IGVFDS5526BSXF	IGVFFI4575QYMQ	igvf_023	67F
243	experiment igvf_023 (Gonads), Subpool 67G	IGVFDS2544TPLY	IGVFFI5857TTAH	igvf_023	67G
244	experiment igvf_023 (Gonads), Subpool 67H	IGVFDS3770FZRD	IGVFFI2782DAJF	igvf_023	67H
245	experiment igvf_023 (Gonads), Subpool 67I	IGVFDS0782CKWU	IGVFFI3383SURL	igvf_023	67I
246	experiment igvf_023 (Gonads), Subpool 67J	IGVFDS4007EYQG	IGVFFI8553WYQG	igvf_023	67J
247	experiment igvf_023 (Gonads), Subpool 67K	IGVFDS5485UMJV	IGVFFI6913XPLF	igvf_023	67K
248	experiment igvf_023 (Gonads), Subpool 67L	IGVFDS8498DATA	IGVFFI4327DYBU	igvf_023	67L
249	experiment igvf_023 (Gonads), Subpool 67M	IGVFDS2968WNNB	IGVFFI6709XXVS	igvf_023	67M
250	experiment igvf_023 (Gonads), Subpool 67N	IGVFDS1582CIRJ	IGVFFI5425ELWN	igvf_023	67N
251	experiment igvf_023 (Gonads), Subpool 67O	IGVFDS9195QXWU	IGVFFI9190VLRP	igvf_023	67O
